# First evidence of SARS-CoV-2 genome detection in zebra mussel (*Dreissena polymorpha*)

**DOI:** 10.1101/2021.05.28.446136

**Authors:** Antoine Le Guernic, Mélissa Palos Ladeiro, Nicolas Boudaud, Julie Do Nascimento, Christophe Gantzer, Jean-Christophe Inglard, Jean-Marie Mouchel, Cécile Pochet, Laurent Moulin, Vincent Rocher, Prunelle Waldman, Sébastien Wurtzer, Alain Geffard

## Abstract

The uses of bivalve molluscs in environmental biomonitoring have recently gained momentum due to their ability to indicate and concentrate human pathogenic microorganisms. In the context of the health crisis caused by the COVID-19 epidemic, the objective of this study was to determine if the SARS-CoV-2 ribonucleic acid genome can be detected in zebra mussels (*Dreissena polymorpha*) exposed to raw and treated urban wastewaters from two separate plants to support its interest as bioindicator of the SARS-CoV-2 genome contamination in water. The zebra mussels were exposed to treated wastewater through caging at the outlet of two plants located in France, as well as to raw wastewater at laboratory scale in controlled conditions. Within their digestive tissues, our results showed that SARS-CoV-2 genome was detected in zebra mussels, whether in raw and treated wastewaters. Moreover, the detection of the SARS-CoV-2 genome in such bivalve molluscans appeared even with low concentrations in raw wastewaters. This is the first detection of the SARS-CoV-2 genome in the tissues of a sentinel species exposed to raw and treated urban wastewaters. Despite the need for development for quantitative approaches, these results support the importance of such invertebrate organisms, especially zebra mussel, for the active surveillance of pathogenic microorganisms and their indicators in environmental waters.

**Graphical abstract:** 
