## Supplementary material for "First evidence of SARS-CoV-2 genome detection in zebra mussel (*Dreissena polymorpha*)": Annex 1

### Sheet: Annex 1
Annex 1 : Wastewater and sludge treatment characteristics for the Seine center and Reims WWTPs
Seine center WWTP characteristics
Nominal size	1.000.000 p. equivalent
Treatment	Tools
pretreatment
Screening	Grids and screens
Grit removal	Basins
Deoiling	Diffusion of air micro-bubbles by aerating pumps
Wastewater treatment
Primary treatments: physico-chemical lamellar settling	Decanters
	Ferric chloride and polymers
	Precipitation of metal salts
Secondary treatments: cultures fixed on biofilters	Clay bead bed biofilters (aerobic environment)
	Polystyrene bead bed biofilters
	Clay bead bed biofilters (denitrification with methanol, anoxia)
Sludge treatment
Thickening	Cylindrical-conical floaters
	Centrifuges
Incineration	Fluidised sand bed kilns
Reims WWTP characteristics
Nominal size	470.000 p. equivalent
Treatment	Tools
pretreatment
Screening	Collection tarpaulins and grids
Grit removal	Sedimentation
Deoiling	Flotation and skimming
Wastewater treatment
Secondary treatments	Actived sludge treatement with anaerobic basins (dephosphatation ) and aeration basins (oxidation)
	Degassing pits
	Clarifier (sludge removal)
Tertiary treatments	Actiflo type (lamellar floc settling to reduce phosphorus)
Sludge treatment
Thickening	Flocculation by addition of polymer
	Ferric chloride
Dehydration	Sludge liming process
	Filters press
